# Function-Based Selection of Synthetic Communities Enables Mechanistic Microbiome Studies

**DOI:** 10.1101/2025.04.23.650235

**Authors:** Thomas C. A. Hitch, Johanna Bosch, Silvia Bolsega, Charlotte Deschamps, Lucie Etienne-Mesmin, Nicole Treichel, Stephanie Blanquet-Diot, Soeren Ocvirk, Marijana Basic, Thomas Clavel

## Abstract

Understanding the complex interactions between microbes and their environment requires robust model systems such as synthetic communities (SynComs). We developed a functionally directed approach to generate SynComs by selecting strains that encode key functions identified in metagenomes. This approach enables the rapid construction of SynComs tailored to any ecosystem. To optimize community design, we implemented genome-scale metabolic models, providing in silico evidence for cooperative strain coexistence prior to experimental validation. Using this strategy, we designed multiple host-specific SynComs, including those for the rumen, mouse, and human microbiomes. By weighting functions differentially enriched in diseased versus healthy individuals, we constructed SynComs that capture complex host-microbe interactions. Notably, we designed an inflammatory bowel disease SynCom of 10 members that successfully induced colitis in gnotobiotic IL10^-/-^ mice, demonstrating the potential of this method to model disease-associated microbiomes. Our study establishes a targeted framework for designing SynComs to advance mechanistic insights into host-microbe interactions.

**Highlights:**

- Automated functional selection of SynComs based on metagenomic data
- Ecosystem-specific SynComs capture the functional landscape of microbiota
- Colitis-inducing SynCom developed as a model for inflammatory bowel diseases
