## Supplementary material for "Function-Based Selection of Synthetic Communities Enables Mechanistic Microbiome Studies": Table S6

### Sheet: HuSynCom
Strain Name	Strain Identifier	DSMZ No.	StrainInfo
Bacteroides uniformis	CLA-JM-H26	tba	https://straininfo.dsmz.de/strain/414226?SI-DP922671
Sutterella wadsworthensis	CLA-AA-H173	tba	https://straininfo.dsmz.de/strain/414114?SI-DP922559
Faecalibacterium prausnitzii	CLA-AA-H222	tba	https://straininfo.dsmz.de/strain/414146?SI-DP922591
Parabacteroides distasonis	CLA-JM-H17	tba	https://straininfo.dsmz.de/strain/414214?SI-DP922659
Phocaeicola vulgatus	4852a	tba	https://straininfo.dsmz.de/strain/414093?SI-DP922538
Alistipes putredinis	CLA-JM-H21B	tba	https://straininfo.dsmz.de/strain/414220?SI-DP922665
Roseburia intestinalis	CLA-AA-H238	tba	https://straininfo.dsmz.de/strain/414159?SI-DP922604
Agathobacter rectalis	CLA-JM-H42	tba	https://straininfo.dsmz.de/strain/414241?SI-DP922686
Bacteroides caccae	CLA-KB-H116	tba	https://straininfo.dsmz.de/strain/414256?SI-DP922701
Bacteroides ovatus	CLA-JM-H25	tba	https://straininfo.dsmz.de/strain/414224?SI-DP922669

### Sheet: IBD
Strain Name	Strain Identifier	DSMZ No.	StrainInfo
Dialister invisus	CLA-AA-H194	tba	https://straininfo.dsmz.de/strain/414127?SI-DP922572
Phocaeicola vulgatus	H-iso	tba	https://straininfo.dsmz.de/strain/414263?SI-DP922708
Citrobacter braakii	LK325Iso11	tba	https://straininfo.dsmz.de/strain/414434
Escherichia coli	CLA-AA-H70	tba	https://straininfo.dsmz.de/strain/414198?SI-DP922643
Parabacteroides distasonis	CLA-JM-H17	tba	https://straininfo.dsmz.de/strain/414214?SI-DP922659
Bacteroides ovatus	CLA-AA-H168	tba	https://straininfo.dsmz.de/strain/414112?SI-DP922557
Faecalibacterium prausnitzii	CLA-AA-H222	tba	https://straininfo.dsmz.de/strain/414146?SI-DP922591
Roseburia intestinalis	CLA-AA-H238	tba	https://straininfo.dsmz.de/strain/414159?SI-DP922604
Sutterella wadsworthensis	CLA-AA-H173	tba	https://straininfo.dsmz.de/strain/414114?SI-DP922559
Agathobacter rectalis	CLA-JM-H42	tba	https://straininfo.dsmz.de/strain/414241?SI-DP922686

### Sheet: nonIBD
Strain Name	Strain Identifier	DSMZ No.	StrainInfo
Phocaeicola vulgatus	4852a	tba	https://straininfo.dsmz.de/strain/414093?SI-DP922538
Hungatella hathewayi	CLA-AA-H226	tba	https://straininfo.dsmz.de/strain/414294?SI-DP922739
Bacteroides thetaiotaomicron	CLA-JM-H14B	tba	https://straininfo.dsmz.de/strain/414210?SI-DP922655
Alistipes putredinis	CLA-JM-H21B	tba	https://straininfo.dsmz.de/strain/414220?SI-DP922665
Barnesiella intestinihominis	CLA-AA-H193	tba	https://straininfo.dsmz.de/strain/414126?SI-DP922571
Parabacteroides distasonis	CLA-JM-H17	tba	https://straininfo.dsmz.de/strain/414214?SI-DP922659
Faecalibacterium prausnitzii	CLA-AA-H222	tba	https://straininfo.dsmz.de/strain/414146?SI-DP922591
Roseburia intestinalis	CLA-AA-H238	tba	https://straininfo.dsmz.de/strain/414159?SI-DP922604
Sutterella wadsworthensis	CLA-AA-H173	tba	https://straininfo.dsmz.de/strain/414114?SI-DP922559
Agathobacter rectalis	CLA-JM-H42	tba	https://straininfo.dsmz.de/strain/414241?SI-DP922686
