## Supplementary material for "Function-Based Selection of Synthetic Communities Enables Mechanistic Microbiome Studies": Table S7

### Sheet: Histopathology
	Caecum (Max. score 12)						Colon (max. score 36)
							Proximal				Mittel				Distal
Histo-Nr.	Severity	Surface area	Ulceration	Hyperplasia	Total		Severity	Surface area	Ulceration	Hyperplasia	Severity	Surface area	Ulceration	Hyperplasia	Severity	Surface area	Ulceration	Hyperplasia	Total		Total score		Animal number	SynCom	Gender
24A 0305-0306	0	0	0	0	0		0	0	0	0	2	1	0	1	0	0	0	0	4		4		SFB1371-13/1	non-IBD	m
24A 0307-0308	0	0	0	0	0		1	1	0	0	0	0	0	0	0	0	0	0	2		2		SFB1371-13/2	non-IBD	m
24A 0309-0310	0	0	0	0	0		0	0	0	0	0	0	0	0	0	0	0	0	0		0		SFB1371-13/3	non-IBD	m
24A 0311-0312	0	0	0	0	0		0	0	0	0	0	0	0	0	0	0	0	0	0		0		SFB1371-13/4	non-IBD	f
24A 0313-0314	0	0	0	0	0		0	0	0	0	0	0	0	0	0	0	0	0	0		0		SFB1371-13/5	non-IBD	f
24A 0315-0316	0	0	0	0	0		0	0	0	0	0	0	0	0	0	0	0	0	0		0		SFB1371-13/6	non-IBD	f
24A 0387-0388	0	0	0	0	0		0	0	0	0	0	0	0	0	0	0	0	0	0		0		SFB1371-14/1	non-IBD	f
24A 0389-0390	0	0	0	0	0		0	0	0	0	0	0	0	0	0	0	0	0	0		0		SFB1371-14/2	non-IBD	f
24A 0391-0392	0	0	0	0	0		0	0	0	0	0	0	0	0	0	0	0	0	0		0		SFB1371-14/6	non-IBD	m
24A 0329-0330	0	0	0	0	0		2	1	0	1	0	0	0	0	0	0	0	0	4		4		SFB1371-13/13	IBD	m
24A 0331-0332	1	1	0	0	2		1	1	0	0	0	0	0	0	3	1	0	2	8		10		SFB1371-13/14	IBD	m
24A 0333-0334	1	1	0	0	2		1	1	0	0	0	0	0	0	3	1	0	1	7		9		SFB1371-13/15	IBD	f
24A 0335-0336	0	0	0	0	0		2	1	0	0	0	0	0	0	0	0	0	0	3		3		SFB1371-13/16	IBD	f
24A 0337-0338	1	1	0	0	2		0	0	0	0	0	0	0	0	0	0	0	0	0		2		SFB1371-13/17	IBD	f
24A 0339-0340	0	0	0	0	0		2	1	0	1	0	0	0	0	0	0	0	0	4		4		SFB1371-13/18	IBD	f
24A 0399-0400	0	0	0	0	0		1	1	0	0	0	0	0	0	2	1	0	0	5		5		SFB1371-14/7	IBD	m
24A 0401-0402	0	0	0	0	0		0	0	0	0	0	0	0	0	0	0	0	0	0		0		SFB1371-14/8	IBD	m
24A 0403-0404	1	1	0	0	2		3	1	0	1	0	0	0	0	1	1	0	0	7		9		SFB1371-14/9	IBD	m
	Lymphocytic infiltrates
	Mainly lymphocytic infiltrates, isolated neutrophil granulocytes
	Neutrophil granulocytes + lymphocytic infiltrates

### Sheet: LCN-2
Weeks of colonisation	Animal number	Treatment group	Lipocalin 2 in pg/ml
4	SFB1371 13/1	non-IBD	565.183
4	SFB1371 13/2	non-IBD	1720.85
4	SFB1371 13/3	non-IBD	1019.21
4	SFB1371 13/4	non-IBD	952.663
4	SFB1371 13/5	non-IBD	241.752
4	SFB1371 13/6	non-IBD	845.964
4	SFB1371 14/1	non-IBD	332.505
4	SFB1371 14/2	non-IBD	105.01
4	SFB1371 14/6	non-IBD	991.778
4	SFB1371 13/13	IBD	11880.8
4	SFB1371 13/14	IBD	319652
4	SFB1371 13/15	IBD	181306
4	SFB1371 13/16	IBD	7684.7
4	SFB1371 13/17	IBD	4742.25
4	SFB1371 13/18	IBD	3912.8
4	SFB1371 14/7	IBD	6730.42
4	SFB1371 14/8	IBD	5839.87
4	SFB1371 14/9	IBD	6418.26
8	SFB1371 13/1	non-IBD	233.793
8	SFB1371 13/2	non-IBD	1672.31
8	SFB1371 13/3	non-IBD	300.638
8	SFB1371 13/4	non-IBD	137.139
8	SFB1371 13/5	non-IBD	289.798
8	SFB1371 13/6	non-IBD	276.249
8	SFB1371 14/1	non-IBD	103.265
8	SFB1371 14/2	non-IBD	185.466
8	SFB1371 14/6	non-IBD	1297.89
8	SFB1371 13/13	IBD	4685.3
8	SFB1371 13/14	IBD	39959.1
8	SFB1371 13/15	IBD	163884
8	SFB1371 13/16	IBD	10488.6
8	SFB1371 13/17	IBD	2345.28
8	SFB1371 13/18	IBD	16283.8
8	SFB1371 14/7	IBD	8770.07
8	SFB1371 14/8	IBD	4569.23
8	SFB1371 14/9	IBD	16328.6

### Sheet: Gene expression
SynCom	Animal number	RQ (Relative gene expression)
		IFNg	Il6	Il12a	Il12b	Il1b	Reg3g	TGFb	TNFa	Cldn2	Cldn4	Cldn8	Muc2
non-IBD	SFB1371 13/1	0.073	0	0	0	0.228	0.121	0.221	0.128	1.034	2.222	8.538	6.609
non-IBD	SFB1371 13/2	0.014	0	0	0	0.074	0	0.069	0.065	0.034	2.402	0.279	0.084
non-IBD	SFB1371 13/3
non-IBD	SFB1371 13/4	0.016	0	0	0	0.112	0.002	0.06	0.068	0.073	3.013	0.803	0.142
non-IBD	SFB1371 13/5	0	0	0	0	0.048	0.024	0.152	0.121	1.03	1.658	5.534	3.452
non-IBD	SFB1371 13/6	0	0	0	0	0.084	0.001	0.083	0.024	0.073	2.759	0.557	0.093
non-IBD	SFB1371 14/1	0.034	0	0	0	0.128	0.035	0.08	0.191	0.941	4.748	6.651	6.16
non-IBD	SFB1371 14/2	0.028	0	0	0	0.027	0.001	0.018	0.114	0.217	5.736	2.13	0.303
non-IBD	SFB1371 14/6	0	0	0	0	0.076	0.007	0.075	0.365	0.263	2.279	1.555	0.608
IBD	SFB1371 13/13	0.04	0	0	0	0.114	0.004	0.092	0.721	0.998	1.677	3.957	2.295
IBD	SFB1371 13/14	0.062	0	0	0	0.032	0.002	0.057	0.546	0.91	1.83	6.95	1.547
IBD	SFB1371 13/15	0.02	0	0	0	0.109	0.005	0.068	0.227	0.131	2.195	0.874	0.168
IBD	SFB1371 13/16	0.029	0	0	0	0.081	0.06	0.063	0.495	0.61	2.048	3.616	2.011
IBD	SFB1371 13/17	0.008	0	0	0	0.025	0.004	0.035	0.084	0.116	2.785	1.064	0.185
IBD	SFB1371 13/18	0.04	0	0	0	0.124	0.54	0.126	1.712	0.727	0.625	4.008	2.527
IBD	SFB1371 14/7	0.047	0	0	0	0.067	0.367	0.247	1.002	3.047	1.932	5.409	6.032
IBD	SFB1371 14/8	0.032	0	0	0	0.142	0.269	0.194	2.05	1.522	0.785	3.078	3.811
IBD	SFB1371 14/9	0.052	0	0	0	0.019	0.003	0.124	0.058	0.352	2.854	0.881	0.302
